# Going green: Recycling transcriptomes to infer evolutionary relationships, gene duplication, gene tree conflict, and patterns of molecular evolution in the Apocynaceae

**DOI:** 10.1101/2025.06.20.660724

**Authors:** Shawn Arreguin, Nathanael Walker-Hale, Madeline R. Casagrande, Savannah Bishop, Eliza Pugacewicz, Mohammed Ramizuddin, Caili Savitzky, Natalia Morales, Arnold Dhan, Beatriz Dybas da Natividade, Valorie Madrid, Cara Simmons, Alexia Diaz, Dena Ahmed, Zoey Ho, Jesenia Nieto Pellecer, Sarahy Diaz, Tesia Mathew, Tony Mirshed, Brett M. M. Simon, Nandrew Thai, Sean Dufault-Hunter, Jarrad Hampton-Marcell, Joseph F. Walker

## Abstract

**Background and Aims:** The flowering plant family Apocynaceae exhibits diverse adaptations with biological and pharmaceutical significance, many of which have been studied with RNA-seq. However, despite the available transcriptomic data, no focused phylotranscriptomic study has been conducted to characterize the patterns of molecular evolution in this group. In this study, we leverage a dataset composed predominately of publicly available transcriptomes to infer relationships within Apocynaceae and explore the molecular processes that have shaped their divergences.

**Methods:** We extracted nuclear, chloroplast, and mitochondrial genes from 47 publicly available and one newly sequenced transcriptome to assemble and infer species relationships across Apocynaceae. Leveraging the gene-rich nuclear phylotranscriptomic data, we inferred molecular dates and investigated the complex history of gene tree conflict, molecular rate shifts, and gene duplications. To investigate the genomic basis of adaptations, we analyzed the inferred 14,838 gene duplications at the base of Apocynaceae for shared functional enrichment of genes related to evolutionary innovations.

**Key Results:** The Apocynaceae topology inferred from our phylotranscriptomic analysis is highly concordant with the current consensus. Notably, a genome-wide acceleration in molecular rate subtends the Ceropegieae tribe. We observed that a decreased time between divergences is associated with a higher rate of gene tree conflict, a pattern especially prevalent across the Apocynaceae’s historically recalcitrant backbone relationships. Furthermore, gene duplications may underlie evolutionary innovations, such as immunity-related gene expansion in the genus *Asclepias* and duplications associated with trichome modifications in the epiphytic *Hoya*.

Finally, we discuss the contentious history of whole-genome duplication (WGD) within the Apocynaceae and emphasize the need for further investigation into the placement of WGDs.

**Conclusions:** Repurposing transcriptomes is a powerful means of accumulating data for novel insights in plant evolution, especially during uncertain funding and cases where budget restrictions exist. Leveraging this gene-dense dataset, we obtained novel insights into the molecular evolution of Apocynaceae and identified areas for future investigations.
