## Supplementary Table 1 for "Going green: Recycling transcriptomes to infer evolutionary relationships, gene duplication, gene tree conflict, and patterns of molecular evolution in the Apocynaceae"

SRA Number	Code	Species	Raw Reads	Bacterial Reads	Chloroplast Reads	Mitochondrial Reads	Nuclear Reads	Chloroplast Genes	Mitochondrial Genes	Nuclear ORFs
SRR12990041	AGWA	Aganosma_wallichii	38347196	3369473	394109	31539	31232627	26	23	36037
ERR364389	ALCA	Allamanda_cathartica	6917741	245768	35431	13731	5096445	24	9	17873
SRR25773643	ALSC	Alstonia_scholaris	26756356	5442397	107849	48033	18418549	32	27	63912
SRR342012	AMHU	Amsonia_hubrichtii	37142762	6804811	313771	34019	23476107	38	24	30800
SRR20341322	APVE	Apocynum_venetum	33027079	1466660	38732	18337	29462522	34	15	52135
ERR2040538	ASCU	Asclepias_curassavica	12510018	1113248	244446	35001	10797395	32	0	28157
ERR2040537	ASSY	Asclepias_syriaca	17916919	661428	406861	24249	16170236	32	14	28178
	ASVI	Asclepias_viridiflora	71935465	17438645	12631745	521090	14674824	41	26	41165
SRR18138579	CAGI	Calotropis_gigantea	23757745	1929988	37370	2083	20451668	33	2	38431
SRR25601462	CAPR	Calotropis_procera	44180305	4535477	46126	11967	37005925	35	15	36797
SRR866655	CALO	Catharanthus_longifolius	145804737	4785048	168090	70657	132233958	32	18	49508
SRR866661	CAOV	Catharanthus_ovalis	180045873	5244824	270757	101486	163691996	21	18	43859
SRR1271857	CARO	Catharanthus_roseus	59158020	2147003	35340	17018	55708527	36	7	43469
SRR8517589	CEBU	Ceropegia_bulbosa	35465125	2330301	57232	10191	19177823	32	12	44848
SRR13105652	CESA	Ceropegia_sandersonii	21908254	2106557	40858	14710	18214664	34	12	45072
SRR31078673	COAR	Coffea_arabica	21601168	982163	7834	4846	19533116	33	18	68564
SRR9891651	CYAU	Cynanchum_auriculatum	34471065	1776435	470328	16730	31026680	29	9	38664
SRR25000088	CYCH	Cynanchum_chinense	52539309	3112032	25143	9706	39377237	38	22	53695
SRR25000090	CYJA	Cynanchum_japonicum	61749996	3720219	43118	32776	44631643	41	27	62624
SRR10560978	CYTH	Cynanchum_thesioides	32776899	2352050	18754	5594	28676332	38	7	50086
SRR14996646	CYWI	Cynanchum_wilfordii	31885059	5396813	18863	11939	21463682	37	23	31422
SRR8298326	GEEL	Gelsemium_elegans	17881143	2066962	358534	30156	14951097	31	24	31965
SRR8298327	GESE	Gelsemium_sempervirens	15337515	970572	97987	18564	13787834	34	18	36361
SRR9856835	GEST	Gentiana_stipitata	21691583	1206660	114449	55155	19788396	39	27	51408
SRR24653288	GOTE	Gongronemopsis_tenacissima	23508096	2104816	18069	7653	19883823	31	24	46278
SRR9090260	GYSY	Gymnema_sylvestre	44609677	4453033	151874	29090	31462119	32	24	46282
ERR2040540	HOPU	Holarrhena_pubescens	11953744	465010	270276	9245	10809397	28	6	23969
SRR125625	HOGO	Hoodia_gordonii	26300935	877009	25434	6691	20834915	38	0	31772
SRR18131963	HOCA	Hoya_cagayanensis	22282425	2587242	36735	11064	17330961	33	7	32883
SRR18131961	HOCO	Hoya_coriacea	22555321	1357454	14362	5162	18563080	17	1	34549
SRR18131962	HOLA	Hoya_lacunosa	22026562	2237481	22905	50412	17211643	33	23	35707
SRR30778084	HOMA	Hoya_macgillivrayi	1165862	106690	75614	18210	248268	33	25	4148
SRR3953853	LAPA	Lacmellea_panamensis	10458238	316629	1966	4330	5095141	13	9	30451
SRR24653278	MATE	Marsdenia_tenacissima	22374842	2062975	19950	8021	18859823	35	15	44620
SRR9856842	MERH	Metagentiana_rhodantha	26367286	2285242	47276	19453	22335172	39	28	58425
SRR12673041	MISP	Mitragyna_speciosa	26551416	916286	43994	2514	15672595	31	9	57760
SRR15992313	NEOL	Nerium_oleander	25694839	1190415	5533	12203	22743531	26	11	52568
SRR25397418	PALA	Pachypodium_lamerei	42789209	21525075	929317	63171	15981272	33	22	29922
SRR25182953	PEFO	Periploca_forrestii	21327050	1497607	13279	2951	18476348	36	10	37121
SRR4835279	PESE	Periploca_sepium	4628165	662441	19085	12529	3119777	34	22	19625
SRR24189298	PLRU	Plumeria_rubra	32727153	1401015	9888	11605	29415179	30	4	79190
SRR26495086	RASE	Rauvolfia_serpentine	24623682	562348	251548	34752	23113976	31	4	37378
SRR24068785	RATE	Rauvolfia_tetraphylla	38629369	6026714	25833	7213	27000892	23	5	52452
SRR1151604	RHST	Rhazya_stricta	20069293	541072	143504	48128	9487099	41	21	30648
SRR12034775	SPSP	Spigelia_splendens	16910229	678376	5093	2895	9610754	24	0	58786
SRR18728982	STNU	Strychnos_nux-vomica	34745961	1623433	39974	5929	31634996	35	11	75040
SRR30252378	TAEL	Tabernaemontana_elegans	31355428	6712049	411855	25754	23703202	26	27	44016
SRR6374710	VIMA	Vinca_major	10735166	366267	8104	2553	8658786	26	0	54576
ERR13802782	VIMI	Vinca_minor	27714668	1566233	219326	5734	24894424	31	11	76813
SRR25000089	VIFL	Vincetoxicum_floribundum	61456110	3821878	74617	12624	46857004	35	24	52710
SRR17073187	VIIN	Vincetoxicum_indicum	15738117	1795250	68402	45428	13601478	33	12	18847
SRR3129997	VIMO	Vincetoxicum_mongolicum	27482361	2217966	78782	10402	23848044	35	11	47517
SRR10838799	VIVE	Vincetoxicum_versicolor	26251031	2225754	44747	9770	23021511	34	5	39988
SRR19972992	VOTH	Voacanga_thouarsii	16698136	781164	9511	7710	14103183	36	7	41243
ERR2040539	WRNA	Wrightia_natalensis	16460723	1428698	1010179	34675	13562289	33	13	34797
SRR1002796	WRRE	Wrightia_religiosa	34395765	6366534	1159624	128745	25206057	26	30	35078
