## Supplementary Table 2 for "Going green: Recycling transcriptomes to infer evolutionary relationships, gene duplication, gene tree conflict, and patterns of molecular evolution in the Apocynaceae"

### Sheet: Node_A
Analysis Type:	PANTHER Overrepresentation Test (Released 20240807)
Annotation Version and Release Date:	GO Ontology database DOI: 10.5281/zenodo.14861039 Released 2025-02-06
Analyzed List:	node_38.txt (Arabidopsis thaliana)
Reference List:	Arabidopsis thaliana (all genes in database)
Test Type:	FISHER
Correction:	BONFERRONI
Bonferroni count:	2695
GO biological process complete	Arabidopsis thaliana - REFLIST (27475)	node_38.txt (339)	node_38.txt (expected)	node_38.txt (over/under)	node_38.txt (fold Enrichment)	node_38.txt (P-value)
actin filament-based movement (GO:0030048)	21	5	0.26	+	19.3	0.0129
trichome morphogenesis (GO:0010090)	66	7	0.81	+	8.6	0.046
trichome differentiation (GO:0010026)	87	8	1.07	+	7.45	0.0334
nuclear transport (GO:0051169)	112	9	1.38	+	6.51	0.029
nucleocytoplasmic transport (GO:0006913)	112	9	1.38	+	6.51	0.029
epigenetic regulation of gene expression (GO:0040029)	212	12	2.62	+	4.59	0.0383
negative regulation of gene expression (GO:0010629)	366	16	4.52	+	3.54	0.0396
intracellular transport (GO:0046907)	528	22	6.51	+	3.38	0.00223
establishment of localization in cell (GO:0051649)	582	24	7.18	+	3.34	0.000842
negative regulation of macromolecule biosynthetic process (GO:0010558)	563	22	6.95	+	3.17	0.00636
negative regulation of macromolecule metabolic process (GO:0010605)	615	24	7.59	+	3.16	0.00225
negative regulation of biosynthetic process (GO:0009890)	585	22	7.22	+	3.05	0.0117
cellular localization (GO:0051641)	942	34	11.62	+	2.93	7.17e-05
negative regulation of metabolic process (GO:0009892)	667	24	8.23	+	2.92	0.00915
negative regulation of cellular process (GO:0048523)	952	31	11.75	+	2.64	0.00278
fruit development (GO:0010154)	805	26	9.93	+	2.62	0.0246
RNA biosynthetic process (GO:0032774)	1076	34	13.28	+	2.56	0.00161
nucleic acid biosynthetic process (GO:0141187)	1099	34	13.56	+	2.51	0.00259
nucleobase-containing compound biosynthetic process (GO:0034654)	1300	40	16.04	+	2.49	0.000482
negative regulation of biological process (GO:0048519)	1169	35	14.42	+	2.43	0.00471
RNA metabolic process (GO:0016070)	1423	42	17.56	+	2.39	0.000477
nucleic acid metabolic process (GO:0090304)	1856	53	22.9	+	2.31	2.88e-05
nucleobase-containing compound metabolic process (GO:0006139)	2255	63	27.82	+	2.26	2.15e-06
reproductive structure development (GO:0048608)	1284	35	15.84	+	2.21	0.0329
reproductive system development (GO:0061458)	1286	35	15.87	+	2.21	0.0338
developmental process involved in reproduction (GO:0003006)	1547	41	19.09	+	2.15	0.0112
system development (GO:0048731)	2042	52	25.2	+	2.06	0.00163
gene expression (GO:0010467)	1883	46	23.23	+	1.98	0.0284
transport (GO:0006810)	2137	52	26.37	+	1.97	0.0079
reproductive process (GO:0022414)	1856	45	22.9	+	1.97	0.0419
localization (GO:0051179)	2434	59	30.03	+	1.96	0.00159
macromolecule biosynthetic process (GO:0009059)	2273	55	28.05	+	1.96	0.00363
establishment of localization (GO:0051234)	2263	54	27.92	+	1.93	0.00893
multicellular organism development (GO:0007275)	2642	61	32.6	+	1.87	0.00442
multicellular organismal process (GO:0032501)	2930	67	36.15	+	1.85	0.00209
anatomical structure development (GO:0048856)	3087	70	38.09	+	1.84	0.00152
developmental process (GO:0032502)	3192	72	39.38	+	1.83	0.00093
cellular component organization or biogenesis (GO:0071840)	2899	63	35.77	+	1.76	0.0278
regulation of macromolecule metabolic process (GO:0060255)	2791	60	34.44	+	1.74	0.0491
macromolecule metabolic process (GO:0043170)	4802	99	59.25	+	1.67	0.000293
biological regulation (GO:0065007)	5860	111	72.3	+	1.54	0.00251
regulation of biological process (GO:0050789)	5565	105	68.66	+	1.53	0.00856
regulation of cellular process (GO:0050794)	5088	95	62.78	+	1.51	0.0431
primary metabolic process (GO:0044238)	6556	121	80.89	+	1.5	0.00248
metabolic process (GO:0008152)	7971	138	98.35	+	1.4	0.0112
cellular process (GO:0009987)	12705	219	156.76	+	1.4	2.57e-08
Unclassified (UNCLASSIFIED)	5846	68	72.13	-	0.94	0

### Sheet: Node_B
Analysis Type:	PANTHER Overrepresentation Test (Released 20240807)
Annotation Version and Release Date:	GO Ontology database DOI: 10.5281/zenodo.14861039 Released 2025-02-06
Analyzed List:	node_35.txt (Arabidopsis thaliana)
Reference List:	Arabidopsis thaliana (all genes in database)
Test Type:	FISHER
Correction:	BONFERRONI
Bonferroni count:	2695
GO biological process complete	Arabidopsis thaliana - REFLIST (27475)	node_35.txt (661)	node_35.txt (expected)	node_35.txt (over/under)	node_35.txt (fold Enrichment)	node_35.txt (P-value)
DNA repair (GO:0006281)	326	24	7.84	+	3.06	0.00397
DNA damage response (GO:0006974)	371	25	8.93	+	2.8	0.0118
DNA metabolic process (GO:0006259)	456	29	10.97	+	2.64	0.00652
RNA processing (GO:0006396)	823	50	19.8	+	2.53	1.07e-05
nucleic acid metabolic process (GO:0090304)	1856	103	44.65	+	2.31	3.78e-12
RNA biosynthetic process (GO:0032774)	1076	57	25.89	+	2.2	9.43e-05
RNA metabolic process (GO:0016070)	1423	74	34.23	+	2.16	1.7e-06
nucleic acid biosynthetic process (GO:0141187)	1099	57	26.44	+	2.16	0.000156
nucleobase-containing compound metabolic process (GO:0006139)	2255	116	54.25	+	2.14	1.12e-11
nucleobase-containing compound biosynthetic process (GO:0034654)	1300	63	31.28	+	2.01	0.00037
gene expression (GO:0010467)	1883	89	45.3	+	1.96	2.85e-06
macromolecule biosynthetic process (GO:0009059)	2273	105	54.68	+	1.92	2.81e-07
macromolecule metabolic process (GO:0043170)	4802	197	115.53	+	1.71	9.62e-12
biosynthetic process (GO:0009058)	3718	149	89.45	+	1.67	4.57e-07
primary metabolic process (GO:0044238)	6556	244	157.73	+	1.55	8.35e-11
metabolic process (GO:0008152)	7971	295	191.77	+	1.54	2.3e-14
cellular process (GO:0009987)	12705	421	305.66	+	1.38	2.6e-16
Unclassified (UNCLASSIFIED)	5846	127	140.64	-	0.9	0

### Sheet: Node_C
Analysis Type:	PANTHER Overrepresentation Test (Released 20240807)
Annotation Version and Release Date:	GO Ontology database DOI: 10.5281/zenodo.14861039 Released 2025-02-06
Analyzed List:	node_45.txt (Arabidopsis thaliana)	There are duplicate IDs in the file. The unique set of IDs will be used.
Reference List:	Arabidopsis thaliana (all genes in database)
Test Type:	FISHER
Correction:	BONFERRONI
Bonferroni count:	2695
GO biological process complete	Arabidopsis thaliana - REFLIST (27475)	node_45.txt (1501)	node_45.txt (expected)	node_45.txt (over/under)	node_45.txt (fold Enrichment)	node_45.txt (P-value)
programmed cell death (GO:0012501)	129	22	7.05	+	3.12	0.00502
cell death (GO:0008219)	131	22	7.16	+	3.07	0.00655
innate immune response (GO:0045087)	184	29	10.05	+	2.88	0.000713
epigenetic regulation of gene expression (GO:0040029)	212	29	11.58	+	2.5	0.0137
immune response (GO:0006955)	234	32	12.78	+	2.5	0.00457
chromatin organization (GO:0006325)	325	42	17.76	+	2.37	0.000605
chromatin remodeling (GO:0006338)	310	40	16.94	+	2.36	0.00122
protein maturation (GO:0051604)	300	38	16.39	+	2.32	0.0057
leaf development (GO:0048366)	357	41	19.5	+	2.1	0.0248
regulation of post-embryonic development (GO:0048580)	401	45	21.91	+	2.05	0.0168
negative regulation of gene expression (GO:0010629)	366	41	20	+	2.05	0.0358
regulation of multicellular organismal development (GO:2000026)	415	46	22.67	+	2.03	0.0151
reproductive shoot system development (GO:0090567)	396	43	21.63	+	1.99	0.0481
phyllome development (GO:0048827)	539	58	29.45	+	1.97	0.00305
regulation of response to stress (GO:0080134)	477	50	26.06	+	1.92	0.027
lipid metabolic process (GO:0006629)	899	93	49.11	+	1.89	9.67e-06
negative regulation of macromolecule biosynthetic process (GO:0010558)	563	57	30.76	+	1.85	0.022
fruit development (GO:0010154)	805	81	43.98	+	1.84	0.000385
lipid biosynthetic process (GO:0008610)	559	56	30.54	+	1.83	0.0334
negative regulation of biosynthetic process (GO:0009890)	585	58	31.96	+	1.81	0.0335
reproductive structure development (GO:0048608)	1284	127	70.15	+	1.81	2.29e-07
reproductive system development (GO:0061458)	1286	127	70.26	+	1.81	2.38e-07
shoot system development (GO:0048367)	790	78	43.16	+	1.81	0.00116
seed development (GO:0048316)	776	76	42.39	+	1.79	0.00219
RNA processing (GO:0006396)	823	80	44.96	+	1.78	0.00189
regulation of developmental process (GO:0050793)	881	83	48.13	+	1.72	0.00442
post-embryonic development (GO:0009791)	1583	147	86.48	+	1.7	5.05e-07
nucleobase-containing compound biosynthetic process (GO:0034654)	1300	120	71.02	+	1.69	3.93e-05
response to lipid (GO:0033993)	912	84	49.82	+	1.69	0.00964
RNA biosynthetic process (GO:0032774)	1076	99	58.78	+	1.68	0.000927
phosphorus metabolic process (GO:0006793)	1207	111	65.94	+	1.68	0.000227
regulation of response to stimulus (GO:0048583)	937	86	51.19	+	1.68	0.00653
nucleic acid biosynthetic process (GO:0141187)	1099	100	60.04	+	1.67	0.00166
cellular response to stress (GO:0033554)	1236	112	67.52	+	1.66	0.000337
phosphate-containing compound metabolic process (GO:0006796)	1203	109	65.72	+	1.66	0.000642
response to oxygen-containing compound (GO:1901700)	1603	145	87.57	+	1.66	5.49e-06
developmental process involved in reproduction (GO:0003006)	1547	138	84.51	+	1.63	3.5e-05
system development (GO:0048731)	2042	182	111.56	+	1.63	9.2e-08
negative regulation of biological process (GO:0048519)	1169	104	63.86	+	1.63	0.00257
RNA metabolic process (GO:0016070)	1423	126	77.74	+	1.62	0.000214
small molecule metabolic process (GO:0044281)	1427	126	77.96	+	1.62	0.000229
plant organ development (GO:0099402)	1156	102	63.15	+	1.62	0.00452
nucleic acid metabolic process (GO:0090304)	1856	161	101.4	+	1.59	1.27e-05
biosynthetic process (GO:0009058)	3718	322	203.12	+	1.59	1.49e-14
nucleobase-containing compound metabolic process (GO:0006139)	2255	195	123.19	+	1.58	2.54e-07
catabolic process (GO:0009056)	1481	128	80.91	+	1.58	0.000712
macromolecule biosynthetic process (GO:0009059)	2273	196	124.18	+	1.58	2.98e-07
protein modification process (GO:0036211)	1282	110	70.04	+	1.57	0.00749
gene expression (GO:0010467)	1883	161	102.87	+	1.57	3.07e-05
multicellular organism development (GO:0007275)	2642	221	144.34	+	1.53	2.53e-07
response to abiotic stimulus (GO:0009628)	2275	190	124.29	+	1.53	7.01e-06
primary metabolic process (GO:0044238)	6556	542	358.16	+	1.51	1.72e-24
cellular component organization (GO:0016043)	2495	205	136.31	+	1.5	5.72e-06
macromolecule modification (GO:0043412)	1647	135	89.98	+	1.5	0.00633
cellular component organization or biogenesis (GO:0071840)	2899	235	158.38	+	1.48	1.09e-06
reproductive process (GO:0022414)	1856	150	101.4	+	1.48	0.00358
metabolic process (GO:0008152)	7971	641	435.47	+	1.47	9.25e-28
macromolecule metabolic process (GO:0043170)	4802	386	262.34	+	1.47	5.28e-13
anatomical structure development (GO:0048856)	3087	248	168.65	+	1.47	6.57e-07
multicellular organismal process (GO:0032501)	2930	235	160.07	+	1.47	3e-06
developmental process (GO:0032502)	3192	253	174.38	+	1.45	1.56e-06
protein metabolic process (GO:0019538)	2606	206	142.37	+	1.45	0.000129
cellular response to stimulus (GO:0051716)	2864	222	156.46	+	1.42	0.000173
response to stress (GO:0006950)	3500	271	191.21	+	1.42	3.42e-06
response to chemical (GO:0042221)	2756	212	150.56	+	1.41	0.000582
cellular process (GO:0009987)	12705	941	694.09	+	1.36	5.82e-36
response to stimulus (GO:0050896)	6027	428	329.26	+	1.3	2.19e-06
biological regulation (GO:0065007)	5860	404	320.14	+	1.26	0.000327
regulation of biological process (GO:0050789)	5565	380	304.02	+	1.25	0.00265
Unclassified (UNCLASSIFIED)	5846	297	319.38	-	0.93	0

### Sheet: Node_D
Analysis Type:	PANTHER Overrepresentation Test (Released 20240807)
Annotation Version and Release Date:	GO Ontology database DOI: 10.5281/zenodo.14861039 Released 2025-02-06
Analyzed List:	node_44.txt (Arabidopsis thaliana)	There are duplicate IDs in the file. The unique set of IDs will be used.
Reference List:	Arabidopsis thaliana (all genes in database)
Test Type:	FISHER
Correction:	BONFERRONI
Bonferroni count:	2695
GO biological process complete	Arabidopsis thaliana - REFLIST (27475)	node_44.txt (1556)	node_44.txt (expected)	node_44.txt (over/under)	node_44.txt (fold Enrichment)	node_44.txt (P-value)
endosomal vesicle fusion (GO:0034058)	4	4	0.23	+	17.66	0.0276
regulation of macroautophagy (GO:0016241)	5	5	0.28	+	17.66	0.00156
mitochondrial transcription (GO:0006390)	4	4	0.23	+	17.66	0.0276
chloroplast mRNA processing (GO:0010239)	11	6	0.62	+	9.63	0.0318
starch biosynthetic process (GO:0019252)	25	10	1.42	+	7.06	0.00133
chloroplast RNA processing (GO:0031425)	28	11	1.59	+	6.94	0.000439
post-transcriptional gene silencing (GO:0016441)	41	14	2.32	+	6.03	7.37e-05
regulatory ncRNA-mediated post-transcriptional gene silencing (GO:0035194)	31	10	1.76	+	5.7	0.0132
regulatory ncRNA processing (GO:0070918)	57	15	3.23	+	4.65	0.00115
tRNA modification (GO:0006400)	75	19	4.25	+	4.47	6.71e-05
tRNA processing (GO:0008033)	101	25	5.72	+	4.37	7.43e-07
starch metabolic process (GO:0005982)	54	13	3.06	+	4.25	0.0198
mitochondrial gene expression (GO:0140053)	69	16	3.91	+	4.09	0.00307
monocarboxylic acid catabolic process (GO:0072329)	57	13	3.23	+	4.03	0.0372
establishment of organelle localization (GO:0051656)	72	15	4.08	+	3.68	0.027
positive regulation of gene expression (GO:0010628)	85	17	4.81	+	3.53	0.0127
regulatory ncRNA-mediated gene silencing (GO:0031047)	131	25	7.42	+	3.37	0.000212
protein autophosphorylation (GO:0046777)	117	22	6.63	+	3.32	0.00164
tRNA metabolic process (GO:0006399)	187	35	10.59	+	3.3	1.01e-06
glucan biosynthetic process (GO:0009250)	109	19	6.17	+	3.08	0.0297
nuclear transport (GO:0051169)	112	19	6.34	+	3	0.0444
nucleocytoplasmic transport (GO:0006913)	112	19	6.34	+	3	0.0444
double-strand break repair (GO:0006302)	129	21	7.31	+	2.87	0.0315
regulation of catabolic process (GO:0009894)	148	24	8.38	+	2.86	0.00826
chloroplast organization (GO:0009658)	243	39	13.76	+	2.83	1.06e-05
post-embryonic plant organ morphogenesis (GO:0090697)	131	21	7.42	+	2.83	0.0401
plastid organization (GO:0009657)	318	50	18.01	+	2.78	1.52e-07
epigenetic regulation of gene expression (GO:0040029)	212	33	12.01	+	2.75	0.000344
RNA processing (GO:0006396)	823	128	46.61	+	2.75	2.69e-22
DNA damage response (GO:0006974)	371	57	21.01	+	2.71	1.81e-08
DNA repair (GO:0006281)	326	50	18.46	+	2.71	3.74e-07
post-transcriptional regulation of gene expression (GO:0010608)	183	27	10.36	+	2.61	0.0132
mRNA processing (GO:0006397)	312	46	17.67	+	2.6	7.41e-06
nucleic acid biosynthetic process (GO:0141187)	1099	159	62.24	+	2.55	9.33e-25
RNA biosynthetic process (GO:0032774)	1076	153	60.94	+	2.51	8.91e-23
post-embryonic plant organ development (GO:0090696)	192	27	10.87	+	2.48	0.0325
protein phosphorylation (GO:0006468)	345	48	19.54	+	2.46	2.74e-05
mRNA metabolic process (GO:0016071)	446	62	25.26	+	2.45	1.77e-07
chromatin remodeling (GO:0006338)	310	43	17.56	+	2.45	0.000182
chromatin organization (GO:0006325)	325	45	18.41	+	2.44	9.14e-05
embryo development (GO:0009790)	594	81	33.64	+	2.41	6.03e-10
embryo development ending in seed dormancy (GO:0009793)	567	77	32.11	+	2.4	2.95e-09
nucleic acid metabolic process (GO:0090304)	1856	251	105.11	+	2.39	2.36e-36
RNA metabolic process (GO:0016070)	1423	192	80.59	+	2.38	1.28e-26
RNA modification (GO:0009451)	356	48	20.16	+	2.38	6.55e-05
nucleobase-containing compound biosynthetic process (GO:0034654)	1300	175	73.62	+	2.38	8.48e-24
DNA metabolic process (GO:0006259)	456	60	25.82	+	2.32	3.18e-06
intracellular transport (GO:0046907)	528	69	29.9	+	2.31	2.78e-07
establishment of localization in cell (GO:0051649)	582	76	32.96	+	2.31	2.87e-08
RNA splicing (GO:0008380)	294	38	16.65	+	2.28	0.00672
pollen development (GO:0009555)	385	49	21.8	+	2.25	0.000405
nucleobase-containing compound metabolic process (GO:0006139)	2255	281	127.71	+	2.2	1.24e-34
ribosome biogenesis (GO:0042254)	325	40	18.41	+	2.17	0.0125
negative regulation of gene expression (GO:0010629)	366	45	20.73	+	2.17	0.00278
cell cycle process (GO:0022402)	444	54	25.15	+	2.15	0.00034
seed development (GO:0048316)	776	93	43.95	+	2.12	2.18e-08
fruit development (GO:0010154)	805	95	45.59	+	2.08	3.1e-08
ribonucleoprotein complex biogenesis (GO:0022613)	400	47	22.65	+	2.07	0.008
cellular localization (GO:0051641)	942	110	53.35	+	2.06	1.28e-09
cell cycle (GO:0007049)	490	57	27.75	+	2.05	0.00079
organelle organization (GO:0006996)	1401	162	79.34	+	2.04	5.35e-15
cell growth (GO:0016049)	414	47	23.45	+	2	0.0206
plant organ morphogenesis (GO:1905392)	478	54	27.07	+	1.99	0.00481
growth (GO:0040007)	483	54	27.35	+	1.97	0.00561
root development (GO:0048364)	601	66	34.04	+	1.94	0.000702
root system development (GO:0022622)	603	66	34.15	+	1.93	0.00109
gametophyte development (GO:0048229)	506	55	28.66	+	1.92	0.0101
macromolecule biosynthetic process (GO:0009059)	2273	246	128.73	+	1.91	2.24e-20
gene expression (GO:0010467)	1883	203	106.64	+	1.9	5.36e-16
reproductive structure development (GO:0048608)	1284	138	72.72	+	1.9	9.21e-10
macromolecule modification (GO:0043412)	1647	177	93.28	+	1.9	2.51e-13
reproductive system development (GO:0061458)	1286	138	72.83	+	1.89	9.7e-10
negative regulation of metabolic process (GO:0009892)	667	71	37.77	+	1.88	0.00105
negative regulation of biological process (GO:0048519)	1169	124	66.2	+	1.87	3.95e-08
anatomical structure morphogenesis (GO:0009653)	990	105	56.07	+	1.87	1.78e-06
negative regulation of macromolecule metabolic process (GO:0010605)	615	64	34.83	+	1.84	0.00905
post-embryonic development (GO:0009791)	1583	164	89.65	+	1.83	8.54e-11
negative regulation of macromolecule biosynthetic process (GO:0010558)	563	58	31.88	+	1.82	0.0318
developmental process involved in reproduction (GO:0003006)	1547	159	87.61	+	1.81	5.97e-10
negative regulation of biosynthetic process (GO:0009890)	585	60	33.13	+	1.81	0.0301
negative regulation of cellular process (GO:0048523)	952	97	53.91	+	1.8	5.12e-05
system development (GO:0048731)	2042	208	115.65	+	1.8	1.14e-13
cellular component organization or biogenesis (GO:0071840)	2899	294	164.18	+	1.79	1.32e-20
cellular component organization (GO:0016043)	2495	252	141.3	+	1.78	7.07e-17
protein modification process (GO:0036211)	1282	129	72.6	+	1.78	4.8e-07
reproductive process (GO:0022414)	1856	186	105.11	+	1.77	3.13e-11
multicellular organism development (GO:0007275)	2642	264	149.63	+	1.76	3.35e-17
macromolecule metabolic process (GO:0043170)	4802	478	271.95	+	1.76	3.27e-36
plant organ development (GO:0099402)	1156	115	65.47	+	1.76	9.43e-06
multicellular organismal process (GO:0032501)	2930	286	165.94	+	1.72	2.14e-17
transport (GO:0006810)	2137	205	121.03	+	1.69	1.01e-10
anatomical structure development (GO:0048856)	3087	296	174.83	+	1.69	5.14e-17
macromolecule localization (GO:0033036)	866	83	49.04	+	1.69	0.00804
developmental process (GO:0032502)	3192	304	180.77	+	1.68	2.84e-17
establishment of localization (GO:0051234)	2263	215	128.16	+	1.68	7.03e-11
localization (GO:0051179)	2434	230	137.85	+	1.67	1.3e-11
primary metabolic process (GO:0044238)	6556	611	371.29	+	1.65	1.27e-40
phosphorus metabolic process (GO:0006793)	1207	108	68.36	+	1.58	0.00777
biosynthetic process (GO:0009058)	3718	332	210.56	+	1.58	9.98e-15
phosphate-containing compound metabolic process (GO:0006796)	1203	107	68.13	+	1.57	0.0103
cellular component biogenesis (GO:0044085)	1261	109	71.41	+	1.53	0.0306
metabolic process (GO:0008152)	7971	676	451.42	+	1.5	3.86e-32
protein metabolic process (GO:0019538)	2606	208	147.59	+	1.41	0.00075
cellular process (GO:0009987)	12705	1005	719.53	+	1.4	4.13e-47
regulation of metabolic process (GO:0019222)	3093	244	175.17	+	1.39	0.000154
regulation of macromolecule biosynthetic process (GO:0010556)	2620	199	148.38	+	1.34	0.042
regulation of macromolecule metabolic process (GO:0060255)	2791	211	158.06	+	1.33	0.0328
regulation of cellular process (GO:0050794)	5088	374	288.15	+	1.3	6.14e-05
biological regulation (GO:0065007)	5860	430	331.87	+	1.3	3.49e-06
regulation of biological process (GO:0050789)	5565	407	315.16	+	1.29	1.87e-05
Unclassified (UNCLASSIFIED)	5846	314	331.08	-	0.95	0

### Sheet: Node_E
Analysis Type:	PANTHER Overrepresentation Test (Released 20240807)
Annotation Version and Release Date:	GO Ontology database DOI: 10.5281/zenodo.14861039 Released 2025-02-06
Analyzed List:	node_33.txt (Arabidopsis thaliana)
Reference List:	Arabidopsis thaliana (all genes in database)
Test Type:	FISHER
Correction:	BONFERRONI
Bonferroni count:	2695
GO biological process complete	Arabidopsis thaliana - REFLIST (27475)	node_33.txt (241)	node_33.txt (expected)	node_33.txt (over/under)	node_33.txt (fold Enrichment)	node_33.txt (P-value)
RNA modification (GO:0009451)	356	13	3.12	+	4.16	0.0475
nucleic acid metabolic process (GO:0090304)	1856	52	16.28	+	3.19	1.5e-10
RNA metabolic process (GO:0016070)	1423	38	12.48	+	3.04	2.42e-06
nucleobase-containing compound metabolic process (GO:0006139)	2255	55	19.78	+	2.78	6.59e-09
gene expression (GO:0010467)	1883	37	16.52	+	2.24	0.0109
macromolecule metabolic process (GO:0043170)	4802	94	42.12	+	2.23	5.42e-12
macromolecule biosynthetic process (GO:0009059)	2273	42	19.94	+	2.11	0.0131
biosynthetic process (GO:0009058)	3718	67	32.61	+	2.05	1.66e-05
primary metabolic process (GO:0044238)	6556	115	57.51	+	2	2.03e-12
metabolic process (GO:0008152)	7971	131	69.92	+	1.87	5.82e-13
cellular process (GO:0009987)	12705	171	111.44	+	1.53	2.47e-11
Unclassified (UNCLASSIFIED)	5846	35	51.28	-	0.68	0
