## Supplementary Table 3 for "Going green: Recycling transcriptomes to infer evolutionary relationships, gene duplication, gene tree conflict, and patterns of molecular evolution in the Apocynaceae"

### Sheet: Sheet1
Species	Credit	Permissons	Link
Periploca forrestii	Daderot: Periploca forrestii. Botanical specimen on the grounds of the Villa Taranto (Verbania), Lake Maggiore, Italy.	Public Domain
Apocynum venetum	Gideon Pisanty (Gidip) גדעון פיזנטי. English: Apocynum venetum L. (syn. Trachomitum venetum (L.) Woodson), Karei Na'aman Nature Reserve, Akko Valley, Israel, July 20, 2014.	CC BY 3.0
Asclepias syriaca	Amos Oliver Doyle, English: Common Milkweed (Asclepias syriaca) growing around pond in central Illinois U.S.A. https://commons.wikimedia.org/wiki/File:Asclepias_syriacus.tif?page=1	CC BY-SA 4.0
Vinca minor	Ryan Kaldari, English: Lesser Periwinkle (Vinca minor) in Nashville, Tennessee, https://commons.wikimedia.org/wiki/File:Vinca_minor_Nashville.jpg	Public Domain
Asclepias curassavica	© 2016 Jee & Rani Nature Photography (License: CC BY-SA 4.0), CC BY-SA 4.0 <https://creativecommons.org/licenses/by-sa/4.0>, via Wikimedia Commons	CC BY-SA 4.0	https://commons.wikimedia.org/wiki/File:Asclepias_curassavica-Thekkady-2016-12-03-001.jpg
Asclepias viridiflora	Eric Hunt, CC BY-SA 4.0 <https://creativecommons.org/licenses/by-sa/4.0>, via Wikimedia Commons	CC BY-SA 4.0	https://commons.wikimedia.org/wiki/File:Asclepias_viridiflora_Arkansas.jpg
